# Novel clonal lineages of wheat stem rust in the Southern Cone of South America

**DOI:** 10.64898/2025.12.18.695303

**Authors:** Camilla Langlands-Perry, Eva C. Henningsen, Clare M. Lewis, Oadi Matny, Rebecca Spanner, Brian J. Steffenson, Jana Sperschneider, Silvia German, Diane G.O. Saunders, Peter N. Dodds, Pablo Campos, Paula Silva, Melania Figueroa

## Abstract

*Puccinia graminis* f. sp. *tritici* (*Pgt*) causes wheat stem rust, a devastating disease of cereals. Recent approaches to examine populations at a genomic level have provided valuable information on the genotypic diversity of *Pgt* populations in Africa, Europe and North America and evolutionary mechanisms underlying the emergence of new races. However, an in-depth characterisation of *Pgt* populations in South America has been lacking. To bridge this knowledge gap, 91 *Pgt* isolates were collected from Argentina and Uruguay in 2020 and 2021 and used to generate transcriptome and whole genome sequence data and pathotype information. Phylogenetic analyses revealed that this South American *Pgt* population includes three clonal lineages, two of which have not been detected elsewhere. The third lineage is globally dispersed, including isolates from Africa and the Middle East. The predominant lineage, unique to South America, encompassed 90% of the samples and showed related pathotypes differing by virulence on single resistance genes consistent with evolution by stepwise mutation within the clonal lineage. There was no evidence of sexual recombination giving rise to new genetic diversity in this population. These observations urge to routinely incorporate and compare genotypic data from South American *Pgt* isolates to surveillance data from other geographic regions.
