## Supplementary material for "Novel clonal lineages of wheat stem rust in the Southern Cone of South America": S Tables 1 and 2

### Sheet: TableS1_isolate_data
Supplemental Table 1. Metadata for sequencing data from 239 Puccinia graminis f. sp. tritici isolates included in this study.
Isolate	Year	Host	Location	Data type	Study	Accessions	N raw reads	N cleaned reads	N mapped reads	% read mapping	Mapped read coverage
00MN99C	2000	Wheat	USA	Genomic	Guo et al. 2022	SRR17888392	53885740	53628240	44795162	83.53	30.78
00MO63C	2000	Wheat	USA	Genomic	Guo et al. 2022	SRR17888393	67385130	66900860	51121215	76.41	35.03
01MN84-A-1-2	2001	Wheat	USA	Genomic	Guo et al. 2022	SRR17888381	33659602	32439326	28488440	87.82	21.94
01SD80A	2001	Wheat	USA	Genomic	Guo et al. 2022	SRR17888370	40836340	40552462	34969696	86.23	24.21
01TUR17A	2001	Wheat	Turkey	Genomic	Guo et al. 2022	SRR17888359	45888996	45407578	38468654	84.72	26.34
01TUR34A	2001	Wheat	Turkey	Genomic	Guo et al. 2022	SRR17888348	48408968	47887588	41571874	86.81	29.09
04KEN15604	2004	Wheat	Kenya	Genomic	Guo et al. 2022	SRR17888337	52536092	52088970	44549381	85.53	30.93
04MN74-1	2004	Wheat	USA	Genomic	Guo et al. 2022	SRR17888326	29392276	28482494	24943187	87.57	19.08
06KEN19V3	2006	Wheat	Kenya	Genomic	Guo et al. 2022	SRR17888316	38455928	36915826	33245678	90.06	27.13
07KEN24-4	2007	Wheat	Kenya	Genomic	Guo et al. 2022	SRR17888315	19362414	18462650	14743929	79.86	11.91
09ETH8-3	2009	Wheat	Ethiopia	Genomic	Guo et al. 2022	SRR17888391	21074004	20158268	17938742	88.99	14.51
09ID073-2	2009	Wheat	USA	Genomic	Guo et al. 2022	SRR17888390	44126754	43846486	37121710	84.66	25.47
12ISR2083	2012	Wheat	Israel	Genomic	Guo et al. 2022	SRR17888389	42419328	41968686	35728641	85.13	24.48
13ETH18-1	2013	Wheat	Ethiopia	Genomic	Guo et al. 2022	SRR17888388	20712998	19914248	11204373	56.26	8.44
13ETH22-2	2013	Wheat	Ethiopia	Genomic	Guo et al. 2022	SRR17888387	42030084	41624480	34922287	83.9	23.89
13ETH23-1	2013	Wheat	Ethiopia	Genomic	Guo et al. 2022	SRR17888386	45363436	44924264	37791405	84.12	25.85
13GER16-1	2013	Wheat	Germany	Genomic	Guo et al. 2022	SRR17888385	31703056	30610304	27173346	88.77	21.35
13GER17-2	2013	Wheat	Germany	Genomic	Guo et al. 2022	SRR17888384	35519904	34261380	29804974	86.99	23.22
14KEN58-1	2014	Wheat	Kenya	Genomic	Guo et al. 2022	SRR17888383	34301008	33076444	22546567	68.17	17.68
59KS19	1959	Wheat	USA	Genomic	Guo et al. 2022	SRR17888382	44872674	44573324	39203025	87.95	27.25
61PA80A	1961	Wheat	USA	Genomic	Guo et al. 2022	SRR17888380	49405610	48956204	39356931	80.39	27.08
69KS170	1969	Wheat	USA	Genomic	Guo et al. 2022	SRR17888379	41554438	41141672	35387882	86.01	24.45
71MN603-2	1971	Wheat	USA	Genomic	Guo et al. 2022	SRR17888378	41794614	41378920	34670103	83.79	24.11
72ETH11-4	1972	Wheat	Ethiopia	Genomic	Guo et al. 2022	SRR17888377	45266134	44758318	34044848	76.06	23.61
72ETH9-3	1972	Wheat	Ethiopia	Genomic	Guo et al. 2022	SRR17888376	43050806	42524066	36510565	85.86	25.57
72WA109A	1972	Wheat	USA	Genomic	Guo et al. 2022	SRR17888375	42446236	42044326	35257350	83.86	24.34
72WA1163A	1972	Wheat	USA	Genomic	Guo et al. 2022	SRR17888374	37550232	37061790	28729872	77.52	19.84
73WA399C	1973	Wheat	USA	Genomic	Guo et al. 2022	SRR17888373	34736984	33607784	21803095	64.88	15.9
74MN1409	1974	Wheat	USA	Genomic	Guo et al. 2022	SRR17888372	34898302	33711752	29834621	88.5	23.47
75-36-700-3-7a	1975	Wheat	USA	Genomic	Duplessis et al. 2011	SRR017437,SRR017438,SRR017439,SRR017440,SRR017441,SRR017442,SRR017443,SRR017444	228442070	9915948	8257357	83.27	13.17
75LA4C	1975	Wheat	USA	Genomic	Guo et al. 2022	SRR17888371	36348956	35825498	30617373	85.46	21.15
75WA1506	1975	Wheat	USA	Genomic	Guo et al. 2022	SRR17888369	42222964	41899320	35936057	85.77	24.91
75WA1781C	1975	Wheat	USA	Genomic	Guo et al. 2022	SRR17888368	40117186	39798482	28576836	71.8	19.76
76WA1295A	1976	Wheat	USA	Genomic	Guo et al. 2022	SRR17888367	42217952	41989298	5386785	12.83	3.47
76WA1374A	1976	Wheat	USA	Genomic	Guo et al. 2022	SRR17888366	31637482	30541114	27972243	91.59	22.68
76WA1374B	1976	Wheat	USA	Genomic	Guo et al. 2022	SRR17888365	34503400	34152124	26588700	77.85	18.41
76WA1433B	1976	Wheat	USA	Genomic	Guo et al. 2022	SRR17888364	34075406	32872444	24698165	75.13	19.11
76WA1468A	1976	Wheat	USA	Genomic	Guo et al. 2022	SRR17888363	34784636	33632074	28844721	85.77	21.94
76WI142A	1976	Wheat	USA	Genomic	Guo et al. 2022	SRR17888362	37687376	37250234	19169165	51.46	13.14
77MAR15	1977	Wheat	Morocco	Genomic	Guo et al. 2022	SRR17888361	46598568	46184210	39120859	84.71	27.05
78-21-BB463	1978	Wheat	USA	Genomic	Guo et al. 2022	SRR17888360	39317202	38505652	37023757	96.15	25.83
81BRA38A	1981	Wheat	Brazil	Genomic	Guo et al. 2022	SRR17888358	35468454	33989252	29470357	86.7	22.89
83ETH13-1	1983	Wheat	Ethiopia	Genomic	Guo et al. 2022	SRR17888357	42883264	42482284	36207959	85.23	25.09
83SYR2-2	1983	Wheat	Syria	Genomic	Guo et al. 2022	SRR17888354	42553506	42116454	36528229	86.73	25.31
83TUR1-3	1983	Wheat	Turkey	Genomic	Guo et al. 2022	SRR17888353	42995628	42537216	35767975	84.09	24.47
84KEN654B	1984	Wheat	Turkey	Genomic	Guo et al. 2022	SRR17888352	31642250	31259626	24654060	78.87	16.86
84KEN8B	1984	Wheat	Kenya	Genomic	Guo et al. 2022	SRR17888351	45122158	44669218	39214731	87.79	26.92
84MAR10A	1984	Wheat	Morocco	Genomic	Guo et al. 2022	SRR17888350	34237188	33203964	27993931	84.31	20.96
86HUN1041A	1986	Wheat	Hungary	Genomic	Guo et al. 2022	SRR17888349	46528186	45994150	38635519	84	26.41
86MAR179B	1986	Wheat	Morocco	Genomic	Guo et al. 2022	SRR17888347	42910848	42518730	37384014	87.92	25.94
87ETH3008D	1987	Wheat	Ethiopia	Genomic	Guo et al. 2022	SRR17888346	41719902	41128078	34577056	84.07	24.17
87KEN3018-1	1987	Wheat	Kenya	Genomic	Guo et al. 2022	SRR17888345	29533720	28554964	25295932	88.59	19.72
87MDG1054A	1987	Wheat	Madagascar	Genomic	Guo et al. 2022	SRR17888344	43305294	42843552	36205990	84.51	24.81
95MN1080	1995	Wheat	USA	Genomic	Guo et al. 2022	SRR17888343	35604424	34473808	30980057	89.87	24.4
96MN83A-3	1996	Wheat	USA	Genomic	Guo et al. 2022	SRR17888342	25275982	24306222	21941337	90.27	17.62
99EGY5B	1999	Wheat	Egypt	Genomic	Guo et al. 2022	SRR17888339	43543774	43159064	29778654	69	20.4
99EGY6A	1999	Wheat	Egypt	Genomic	Guo et al. 2022	SRR17888338	39458766	39017272	32701069	83.81	22.57
99KS76A-1	1999	Wheat	USA	Genomic	Guo et al. 2022	SRR17888317	62781618	62633016	56799218	90.69	91.79
CZ-01	2010	Wheat	Czech Republic	Genomic	Lewis et al. 2018	SAMEA104219919	25186000	23234384	20462212	88.07	11.55
CZ-02	2013	Wheat	Czech Republic	Genomic	Lewis et al. 2018	SAMEA104219920	21631238	19700054	17024659	86.42	9.53
CZ-03	2013	Wheat	Czech Republic	Genomic	Lewis et al. 2018	SAMEA104219921	22646680	20864278	17821471	85.42	9.96
DE-01	2018	Wheat	Germany	Genomic	Tsushima et al. 2022	SAMEA9973397	10208872	10067760	8382537	83.26	6.38
DE-02	2018	Wheat	Germany	Genomic	Tsushima et al. 2022	SAMEA9973398	35719382	35206680	29004240	82.38	22.32
DE-03	2018	Wheat	Germany	Genomic	Tsushima et al. 2022	SAMEA9973399	13761014	13570628	11558149	85.17	8.8
DE-04	2018	Rye	Germany	Genomic	Tsushima et al. 2022	SAMEA9973400	9732780	9613800	6854320	71.3	5.06
DE-05	2018	Rye	Germany	Genomic	Tsushima et al. 2022	SAMEA9973401	9837570	9706022	8553540	88.13	6.57
DE-06	2018	Rye	Germany	Genomic	Tsushima et al. 2022	SAMEA9973402	12333712	12169744	10679627	87.76	8.34
DE-07	2018	Rye	Germany	Genomic	Tsushima et al. 2022	SAMEA9973403	10669842	10529166	9020613	85.67	7.01
DK-01	2013	Wheat	Denmark	RNA-seq	Lewis et al. 2018	SAMEA104219916	36837594	35079558	12261070	34.95	3.94
DK-02	2013	Wheat	Denmark	RNA-seq	Lewis et al. 2018	SAMEA104219917	41526158	39095376	31033058	79.38	14.13
DS10_21-0028	2020	Wheat	Uruguay	RNA-seq	This publication	SRR34575283	18482194	18232140	8575578	47.04	4.93
DS10_21-0029	2020	Wheat	Uruguay	RNA-seq	This publication	SRR34575282	30207232	29750110	17906260	60.19	9.87
DS10_21-0031	2020	Wheat	Uruguay	RNA-seq	This publication	SRR34575271	25304312	24862264	8294488	33.36	4.71
DS10_21-0032	2020	Wheat	Uruguay	RNA-seq	This publication	SRR34575260	22833510	22377386	8174172	36.53	4.52
DS10_21-0033	2020	Wheat	Uruguay	RNA-seq	This publication	SRR34575249	31030056	30549192	14622647	47.87	8.01
DS10_21-0034	2020	Wheat	Uruguay	RNA-seq	This publication	SRR34575238	19440444	19148560	7352366	38.4	4.3
DS10_21-0035	2020	Wheat	Uruguay	RNA-seq	This publication	SRR34575227	22913086	22509800	5569200	24.74	3.11
DS10_21-0037	2020	Wheat	Uruguay	RNA-seq	This publication	SRR34575216	21064994	20752810	6414649	30.91	3.92
DS10_21-0038	2020	Barley	Uruguay	RNA-seq	This publication	SRR34575207	22949390	22685086	7360552	32.45	4.18
DS10_21-0040	2020	Wheat	Uruguay	RNA-seq	This publication	SRR34575206	26061486	25715812	4301065	16.73	2.36
DS10_21-0042	2020	Wheat	Uruguay	RNA-seq	This publication	SRR34575281	26408106	26083462	10277528	39.4	6.31
DS10_21-0044	2020	Wheat	Uruguay	RNA-seq	This publication	SRR34575280	19358760	19080704	8602767	45.09	5.42
DS10_21-0045	2020	Wheat	Uruguay	RNA-seq	This publication	SRR34575279	21712672	21269714	4542327	21.36	2.79
DS10_21-0052	2020	Wheat	Uruguay	RNA-seq	This publication	SRR34575278	23665222	23286244	2926188	12.57	1.63
DS10_21-0053	2020	Wheat	Uruguay	RNA-seq	This publication	SRR34575277	21833446	21482894	2828820	13.17	1.5
DS10_21-0054	2020	Wheat	Uruguay	RNA-seq	This publication	SRR34575276	21887862	21505638	11090020	51.57	6.58
DS10_21-0058	2020	Wheat	Uruguay	RNA-seq	This publication	SRR34575275	3912982	3812744	651154	17.08	0.2
DS10_21-0059	2020	Barley	Uruguay	RNA-seq	This publication	SRR34575274	27661058	27234710	6587437	24.19	2.51
DS10_21-0062	2020	Barley	Uruguay	RNA-seq	This publication	SRR34575273	25715474	25173726	5434978	21.59	3.24
DS10_21-0065	2020	Barley	Uruguay	RNA-seq	This publication	SRR34575272	24651006	24146210	6430147	26.63	3.86
DS10_21-0066	2020	Wheat	Uruguay	RNA-seq	This publication	SRR34575270	2377270	2302310	814323	35.37	0.43
DS10_21-0068	2020	Wheat	Uruguay	RNA-seq	This publication	SRR34575269	22440722	22137228	7566434	34.18	3.17
DS10_21-0069	2020	Wheat	Uruguay	RNA-seq	This publication	SRR34575268	19438026	19131928	6332432	33.1	2.98
DS10_21-0070	2020	Barley	Uruguay	RNA-seq	This publication	SRR34575267	23687862	23389504	6435506	27.51	2.88
DS10_21-0072	2020	Barley	Uruguay	RNA-seq	This publication	SRR34575266	22613970	22249802	6005025	26.99	3.19
DS10_21-0073	2020	Wheat	Uruguay	RNA-seq	This publication	SRR34575265	30965420	30607814	5615548	18.35	1.99
DS10_21-0074	2020	Barley	Uruguay	RNA-seq	This publication	SRR34575264	23968096	23652182	4102180	17.34	0.95
DS10_21-0076	2020	Wheat	Uruguay	RNA-seq	This publication	SRR34575263	18780550	18458214	8804714	47.7	5.11
DS10_21-0077	2020	Wheat	Uruguay	RNA-seq	This publication	SRR34575262	24584738	24242920	7215986	29.77	2.64
DS10_21-0079	2020	Wheat	Uruguay	RNA-seq	This publication	SRR34575261	23090766	22746016	4288962	18.86	1.09
DS10_21-0080	2020	Wheat	Uruguay	RNA-seq	This publication	SRR34575259	20574726	20161364	4774983	23.68	1.99
DS10_21-0081	2020	Wheat	Uruguay	RNA-seq	This publication	SRR34575258	25637540	25407694	4829678	19.01	1.4
DS10_21-0083	2020	Wheat	Uruguay	RNA-seq	This publication	SRR34575257	30420276	29894272	8065267	26.98	1.36
DS10_21-0086	2020	Wheat	Uruguay	RNA-seq	This publication	SRR34575256	25002274	24614954	4870222	19.79	1.17
DS10_21-0089	2020	Wheat	Uruguay	RNA-seq	This publication	SRR34575255	23671064	23282232	4479974	19.24	1.06
DS10_21-0091	2020	Wheat	Uruguay	RNA-seq	This publication	SRR34575254	23671168	23345486	6343520	27.17	2.44
DS10_21-0092	2020	Barley	Uruguay	RNA-seq	This publication	SRR34575253	27861998	27537456	8649802	31.41	4.27
DS10_21-0101	2020	Wheat	Uruguay	RNA-seq	This publication	SRR34575252	19422680	19119292	5015436	26.23	2.75
ET-01	2014	Wheat	Ethiopia	RNA-seq	Lewis et al. 2018	SAMEA104219922	54114602	50159020	25371620	50.58	11.77
ET-02	2014	Wheat	Ethiopia	RNA-seq	Lewis et al. 2018	SAMEA104219923	50723346	46893126	28664462	61.13	13.36
ET-03	2015	Durum wheat	Ethiopia	RNA-seq	Lewis et al. 2018	SAMEA104219924	46334004	43613358	11520162	26.41	4.08
ET-04	2015	Durum wheat	Ethiopia	RNA-seq	Lewis et al. 2018	SAMEA104219925	38312066	35962194	16609202	46.19	6.88
ETH2013-1	2013	Wheat	Ethiopia	Genomic	Spanner et al. 2025	SRR33696091	106564754	104319982	89211950	85.52	72.85
FR-01	2019	Wheat	France	RNA-seq	Tsushima et al. 2022	SAMEA9973409	32156784	27983374	2237040	7.99	0.47
FR-02	2020	Wheat	France	RNA-seq	Tsushima et al. 2022	SAMEA9973410	49272398	48682172	28574662	58.7	14.53
FR-03	2020	Wheat	France	RNA-seq	Tsushima et al. 2022	SAMEA9973411	48121482	47420600	29894993	63.04	14.85
FR-04	2020	Wheat	France	RNA-seq	Tsushima et al. 2022	SAMEA9973412	40286684	39793008	19695319	49.49	10.16
FR-05	2020	Wheat	France	RNA-seq	Tsushima et al. 2022	SAMEA9973413	58408506	57650084	36387381	63.12	17.08
FR-06	2020	Wheat	France	RNA-seq	Tsushima et al. 2022	SAMEA9973414	47502794	46942196	30775476	65.56	14.63
FR-07	2020	Wheat	France	RNA-seq	Tsushima et al. 2022	SAMEA9973415	34006824	33499758	16957526	50.62	7.4
FR-08	2020	Wheat	France	RNA-seq	Tsushima et al. 2022	SAMEA9973416	43265102	42734706	18656871	43.66	9.04
FR-09	2020	Wheat	France	RNA-seq	Tsushima et al. 2022	SAMEA9973417	59395178	58651070	45541840	77.65	21.12
FR-10	2020	Wheat	France	RNA-seq	Tsushima et al. 2022	SAMEA9973418	44217604	43706700	18272227	41.81	9.05
H-01	2002	Wheat	Hungary	Genomic	Lewis et al. 2018	SAMEA104219937	37302334	36555800	29757930	81.4	24.41
IE-01	2020	Wheat	Ireland	RNA-seq	Tsushima et al. 2022	SAMEA9973419	54282472	53533260	27525795	51.42	13.59
IE-02	2020	Wheat	Ireland	RNA-seq	Tsushima et al. 2022	SAMEA9973420	55357812	54702936	25989106	47.51	12.9
IE-03	2020	Wheat	Ireland	RNA-seq	Tsushima et al. 2022	SAMEA9973421	44297172	43725564	26752027	61.18	13.71
IE-04	2020	Wheat	Ireland	RNA-seq	Tsushima et al. 2022	SAMEA9973422	43682126	43239532	13794277	31.9	6.58
IE-05	2020	Wheat	Ireland	RNA-seq	Tsushima et al. 2022	SAMEA9973423	45281734	44715682	12600568	28.18	5.67
IE-06	2020	Wheat	Ireland	RNA-seq	Tsushima et al. 2022	SAMEA9973424	61446164	60805598	18450046	30.34	8.93
IE-07	2020	Wheat	Ireland	RNA-seq	Tsushima et al. 2022	SAMEA9973425	39658370	39167054	18650571	47.62	9.25
IE-08	2020	Wheat	Ireland	RNA-seq	Tsushima et al. 2022	SAMEA9973426	49383480	48842134	7061491	14.46	3.33
IE-09	2020	Wheat	Ireland	RNA-seq	Tsushima et al. 2022	SAMEA9973427	45915786	45422496	16505333	36.34	7.91
IE-10	2020	Wheat	Ireland	RNA-seq	Tsushima et al. 2022	SAMEA9973428	49864960	49324200	17925826	36.34	8.33
IE-11	2020	Wheat	Ireland	RNA-seq	Tsushima et al. 2022	SAMEA9973429	43664072	43180834	25588586	59.26	12.25
IE-12	2020	Wheat	Ireland	RNA-seq	Tsushima et al. 2022	SAMEA9973430	53130398	52550882	22783655	43.36	10.95
IR-01	2015	Wheat	Iran	Genomic	Lewis et al. 2018	SAMEA104219926	35318478	34486826	22731842	65.91	18.57
IR-02	2015	Wheat	Iran	Genomic	Lewis et al. 2018	SAMEA104219927	36716654	35812926	19647164	54.86	15.98
IR-04	2015	Wheat	Iran	Genomic	Lewis et al. 2018	SAMEA104219929	48907508	46806944	15939178	34.05	12.81
IR-05	2009	Wheat	Iran	Genomic	Lewis et al. 2018	SAMEA104219930	34129978	32996424	22949846	69.55	18.64
IR-06	2015	Wheat	Iran	Genomic	Lewis et al. 2018	SAMEA104219931	35146696	34347982	22806549	66.4	18.67
IS-01	1997	Wheat	Israel	Genomic	Lewis et al. 2018	SAMEA104219932	14087556	13355234	10522231	78.79	5.56
IS-02	2005	T. dicoccoides	Israel	Genomic	Lewis et al. 2018	SAMEA104219933	26562626	26118262	22544559	86.32	12.43
IS-03	2006	Wheat	Israel	Genomic	Lewis et al. 2018	SAMEA104219934	28351766	27857384	23760076	85.29	13.09
IT-01	2016	Wheat	Italy	RNA-seq	Lewis et al. 2018	SAMEA104219951	15900800	15825794	13485746	85.21	6.95
IT-02	2016	Wheat	Italy	RNA-seq	Lewis et al. 2018	SAMEA104219952	17361454	17291128	14829204	85.76	7.67
IT-03	2016	Wheat	Italy	RNA-seq	Lewis et al. 2018	SAMEA104219953	20009290	19924930	15393744	77.26	8
IT-04	2016	Wheat	Italy	RNA-seq	Lewis et al. 2018	SAMEA104219954	19317582	19235322	15913112	82.73	8.28
IT-05	2019	Durum wheat	Italy	RNA-seq	Tsushima et al. 2022	SAMEA9973408	38197862	36325154	9249872	25.46	4.54
ITA2018-1	2018	Wheat	Italy	Genomic	Spanner et al. 2025	SRR33696087	76140674	74642542	60036892	80.43	48.83
M-01	1988/1989	Wheat	Mexico	Genomic	Lewis et al. 2018	SAMEA104219935	36421292	35514498	15346605	43.21	12.39
M-02	1988/1989	Wheat	Mexico	Genomic	Lewis et al. 2018	SAMEA104219936	42234382	40407746	25847890	63.97	20.82
MCCFC	2014	Wheat	United States	Genomic	Rutter et al. 2017	SRR5010580	84589134	80078268	39522636	49.36	60.83
Pgt-194	1969	Wheat	Australia	Genomic	Li et al. 2019	SRR9029856	122902034	112538446	99609726	88.51	82.56
Pgt20-11	2020	Wheat	Argentina	Genomic	This publication	SRR34575217	79422388	77847504	10933877	14.05	7.74
Pgt20-13_is2	2020	Wheat	Argentina	Genomic	This publication	SRR34575215	69120142	67688076	11208451	16.56	8.14
Pgt20-13_is5	2020	Wheat	Argentina	Genomic	This publication	SRR34575214	85138532	83527822	73202218	87.64	53.33
Pgt20-136	2020	Wheat	Argentina	Genomic	This publication	SRR34575213	86837310	84892384	8082428	9.52	5.66
Pgt20-142	2020	Wheat	Argentina	Genomic	This publication	SRR34575211	78882588	77413014	56065912	72.42	40.94
Pgt20-143	2020	Wheat	Argentina	Genomic	This publication	SRR34575210	81936714	80017320	69195828	86.48	50.09
Pgt20-20	2020	Wheat	Argentina	Genomic	This publication	SRR34575209	83421490	81675818	71079066	87.03	51.23
Pgt20-35	2020	Wheat	Argentina	Genomic	This publication	SRR34575208	84081006	82437498	70309584	85.29	50.33
Pgt21-0	1954	Wheat	Australia	Genomic	Upadhyaya et al 2015	SRR6242031	42564128	41592202	35173328	84.57	47.46
Pgt279	2014	Wheat	Australia	Genomic	Chen et al. 2017	SRR5883046	27310744	24872852	20222116	81.3	27.35
Pgt326	1969	Wheat	Australia	Genomic	Upadhyaya et al 2015	SRR6242032	105256652	105002596	93587245	89.13	126.77
Pgt34-2-12	1982	Triticale	Australia	Genomic	Upadhyaya et al 2015	SRR6242048	327960362	313635640	264571016	84.36	147.57
Pgt34-2-12-13	1984	Triticale	Australia	Genomic	Upadhyaya et al 2015	SRR6242033	176555904	162473588	143186362	88.13	79.6
Pgt-55	2000	Wheat	Uganda	Genomic	Li et al. 2019	SRR9024811	80097316	72451602	49755131	68.67	40.89
Pgt-59	2007	Wheat	Uganda	Genomic	Li et al. 2019	SRR9024812	54408578	48915760	41627197	85.1	34.3
Pgt-60	2009	Wheat	Uganda	Genomic	Li et al. 2019	SRR9024809	73330036	66336084	57428793	86.57	47.43
Pgt-61	2010	Wheat	Uganda	Genomic	Li et al. 2019	SRR9024810	73210718	66374118	47682133	71.84	39.27
Pgt632	2014	Wheat	Australia	Genomic	Chen et al. 2017	SRR5883047	25522922	23295204	19037385	81.72	25.79
Pgt-98	1978	Wheat	Australia	Genomic	Upadhyaya et al 2015	SRR9029855	116268184	115977728	103440628	89.19	140.51
PK-01	2015	Wheat	Pakistan	Genomic	Lewis et al. 2018	SAMEA104219938	34551098	32600126	14754902	45.26	10.99
PK-02	2015	Wheat	Pakistan	Genomic	Lewis et al. 2018	SAMEA104219939	37054702	34929212	14552747	41.66	10.92
RKQQC	2014	Wheat	United States	Genomic	Rutter et al. 2017	SRR5010596	77137152	72586040	65661297	90.46	103.04
SA-01	1981	Wheat	South Africa	Genomic	Lewis et al. 2018	SAMEA104219942	28839910	28562460	24881818	87.11	14.03
SA-02	1984	Wheat	South Africa	Genomic	Lewis et al. 2018	SAMEA104219943	28443092	28205598	22503431	79.78	12.69
SA-03	1988	Triticale	South Africa	Genomic	Lewis et al. 2018	SAMEA104219944	27352468	27141412	17724557	65.3	9.99
SA-04	2000	Barley	South Africa	Genomic	Lewis et al. 2018	SAMEA104219945	28474336	28212230	25974358	92.07	14.65
SA-05	2003	Triticale	South Africa	Genomic	Lewis et al. 2018	SAMEA104219946	26624248	26385230	22401215	84.9	12.63
SA-06	2005	Triticale	South Africa	Genomic	Lewis et al. 2018	SAMEA104219947	28949700	28683340	24611591	85.8	13.87
SA-07	2007	Triticale	South Africa	Genomic	Lewis et al. 2018	SAMEA104219948	30829236	30579674	26319322	86.07	14.84
SE-01	2014	Wheat	Sweden	RNA-seq	Lewis et al. 2018	SAMEA104219918	42742066	40478184	18063994	44.63	6.52
U3674	2021	Wheat	Uruguay	RNA-seq	This publication	SRR34575251	53810780	52858922	17515436	33.14	7.79
U3675	2021	Wheat	Uruguay	RNA-seq	This publication	SRR34575250	59169536	57912330	32690276	56.45	16.09
U3676	2021	Wheat	Uruguay	RNA-seq	This publication	SRR34575248	66818546	65565938	33240629	50.7	13.29
U3677	2021	Wheat	Uruguay	RNA-seq	This publication	SRR34575247	65447732	64287766	35889044	55.83	16.79
U3680	2021	Wheat	Uruguay	RNA-seq	This publication	SRR34575246	76864196	75257738	30441754	40.45	9.05
U3758	2021	Wheat	Uruguay	RNA-seq	This publication	SRR34575245	63242594	62064270	31078184	50.07	16.33
U3759	2021	Wheat	Uruguay	RNA-seq	This publication	SRR34575244	68448268	67240698	26214039	38.99	11.34
U3761	2021	Wheat	Uruguay	RNA-seq	This publication	SRR34575243	68946858	67766188	27710019	40.89	11.47
U3763	2021	Wheat	Uruguay	RNA-seq	This publication	SRR34575242	67265250	65804354	11076783	16.83	4
U3764	2021	Barley	Uruguay	RNA-seq	This publication	SRR34575241	64763298	63323052	23484110	37.09	6.14
U3765	2021	Wheat	Uruguay	RNA-seq	This publication	SRR34575240	73195206	71191754	24221175	34.02	7.75
U3766	2021	Barley	Uruguay	RNA-seq	This publication	SRR34575239	72821292	71219454	22802713	32.02	11.62
U3767	2021	Wheat	Uruguay	RNA-seq	This publication	SRR34575237	68139564	66763562	21486947	32.18	9.74
U3768	2021	Wheat	Uruguay	RNA-seq	This publication	SRR34575236	71372468	69931086	21067156	30.13	6.43
U3769	2021	Rye	Uruguay	RNA-seq	This publication	SRR34575235	74574506	72964168	31191295	42.75	15.11
U3770	2021	Rye	Uruguay	RNA-seq	This publication	SRR34575234	64055624	62712338	16826155	26.83	4.22
U3772	2021	Rye	Uruguay	RNA-seq	This publication	SRR34575233	73565498	72078286	22904265	31.78	7.86
U3773	2021	Triticale	Uruguay	RNA-seq	This publication	SRR34575232	71848496	70276352	22100671	31.45	4.36
U3774	2021	Wheat	Uruguay	RNA-seq	This publication	SRR34575231	30444806	29377356	9254256	31.5	3.65
U3778	2021	Wheat	Uruguay	RNA-seq	This publication	SRR34575230	33849138	32907148	18615684	56.57	7.82
U3781	2021	Wheat	Uruguay	RNA-seq	This publication	SRR34575229	52567106	50138092	24093771	48.05	11.22
U3789	2021	Barley	Uruguay	RNA-seq	This publication	SRR34575228	47827000	44339770	9974769	22.5	1.99
U3798	2021	Barley	Uruguay	RNA-seq	This publication	SRR34575226	43149818	41706642	19757424	47.37	6.6
U3799	2021	Barley	Uruguay	RNA-seq	This publication	SRR34575225	41090678	39921820	15213218	38.11	5.47
U3801	2021	Barley	Uruguay	RNA-seq	This publication	SRR34575224	41022146	40049972	14441197	36.06	4.62
U3806	2021	Wheat	Uruguay	RNA-seq	This publication	SRR34575223	39855128	36586294	19397213	53.02	10.38
U3811	2021	Wheat	Uruguay	RNA-seq	This publication	SRR34575222	43775052	40277528	18578839	46.13	8.6
U3813	2021	Wheat	Uruguay	RNA-seq	This publication	SRR34575221	45759870	42780560	7541278	17.63	3.45
U3815	2021	Wheat	Uruguay	RNA-seq	This publication	SRR34575220	52152472	49650488	11221959	22.6	5.41
U3816	2021	Barley	Uruguay	RNA-seq	This publication	SRR34575219	39235246	38360096	13539231	35.3	3.18
U3817	2021	Barley	Uruguay	RNA-seq	This publication	SRR34575218	47067376	42011778	2180447	5.19	0.4
Ug99	1998	Wheat	Uganda	Genomic	Li et al. 2019	SRR9024786	71348762	64320032	55209043	85.83	45.63
UK-01	2013	Wheat	United Kingdom	RNA-seq	Lewis et al. 2018	SAMEA104219955	25928516	23861238	9803310	41.08	4.95
UK-01G	2013	Wheat	United Kingdom	Genomic	Kangara et al. 2020	SAMEA6870969	31956968	75732696	64357236	84.98	34.81
UK-02	2019	Wheat	United Kingdom	RNA-seq	Tsushima et al. 2022	SAMEA9973404	41697994	39604818	16680290	42.12	7.26
UK-03	2019	Wheat	United Kingdom	RNA-seq	Tsushima et al. 2022	SAMEA9973405	64057062	59750654	23085136	38.64	5.49
UK-04	2019	Wheat	United Kingdom	RNA-seq	Tsushima et al. 2022	SAMEA9973406	72069308	67352196	26324608	39.09	6.61
UK-05	2019	Barley	United Kingdom	RNA-seq	Tsushima et al. 2022	SAMEA9973407	39490238	37534824	5723818	15.25	2.99
UR-01	2011	Wheat	Uruguay	Genomic	Lewis et al. 2018	SAMEA104219949	41650724	41128818	25777304	62.67	14.27
UR-02	2011	Wheat	Uruguay	Genomic	Lewis et al. 2018	SAMEA104219950	37105752	36858570	20286208	55.04	11.17
US-01	1990-1992	Wheat	United States	Genomic	Lewis et al. 2018	SAMEA104219956	63578014	60098202	33200146	55.24	26.97
DS10_21-0030	2020	Wheat	Uruguay	RNA-seq	This publication	-	-	-	-	-	-
DS10_21-0036	2020	Wheat	Uruguay	RNA-seq	This publication	-	-	-	-	-	-
U3681	2021	Wheat	Uruguay	RNA-seq	This publication	-	-	-	-	-	-
U3771	2021	Rye	Uruguay	RNA-seq	This publication	-	-	-	-	-	-
U3777	2021	Wheat	Uruguay	RNA-seq	This publication	-	-	-	-	-	-
U3780	2021	Wheat	Uruguay	RNA-seq	This publication	-	-	-	-	-	-
U3800	2021	Wheat	Uruguay	RNA-seq	This publication	-	-	-	-	-	-
U3808	2021	Wheat	Uruguay	RNA-seq	This publication	-	-	-	-	-	-
U3810	2021	Barley	Uruguay	RNA-seq	This publication	-	-	-	-	-	-
Pgt 20-18(1)	2020	Wheat	Argentina	-	This publication	-	-	-	-	-	-
Pgt 20-134(2)	2020	Wheat	Argentina	-	This publication	-	-	-	-	-	-
Pgt 20-137(1)	2020	Wheat	Argentina	-	This publication	-	-	-	-	-	-
Pgt 20-43(3)	2020	Wheat	Argentina	-	This publication	-	-	-	-	-	-
Pgt 20-44(1)	2020	Wheat	Argentina	-	This publication	-	-	-	-	-	-

### Sheet: TableS2_kmer_containment
Supplementary Table 2. k-mer containment results for nine Argentinian Puccinia graminis f. sp. tritici (Pgt) isolates with genomic reads on seven Pgt haplotypes.
	hap01		hap02		hap03		hap04		hap05		hap06		hap07
Isolate	% identity	% shared	% identity	% shared	% identity	% shared	% identity	% shared	% identity	% shared	% identity	% shared	% identity	% shared
Pgt20-11	98.81	77.7	99.27	85.66	98.83	78.16	97.97	65	98.81	77.69	98	65.38	98.18	68
Pgt20-136	98.81	77.79	99.27	85.73	98.84	78.21	97.98	65.17	98.81	77.82	98.01	65.55	98.19	68.16
Pgt20-13_is2	98.82	77.86	99.27	85.77	98.84	78.21	97.98	65.16	98.81	77.77	98.01	65.51	98.19	68.14
Pgt20-13_is5	98.81	77.8	99.27	85.75	98.84	78.23	97.98	65.2	98.81	77.81	98.01	65.55	98.19	68.15
Pgt20-142	98.82	77.88	99.27	85.79	98.84	78.25	97.99	65.22	98.82	77.87	98.01	65.57	98.2	68.22
Pgt20-143	98.81	77.77	99.27	85.71	98.83	78.18	97.98	65.18	98.81	77.78	98.01	65.5	98.19	68.14
Pgt20-20	98.81	77.78	99.27	85.73	98.84	78.21	97.99	65.23	98.81	77.76	98.01	65.52	98.19	68.1
Pgt20-35	98.82	77.85	99.27	85.8	98.84	78.27	97.99	65.23	98.81	77.84	98.01	65.54	98.19	68.18
